# Protective effects of Mkl1/2 against lipodystrophy and muscle atrophy via PI3K/AKT-independent FoxO repression

**DOI:** 10.1101/2023.08.09.552644

**Authors:** Atsushi Kubo, Keisuke Hitachi, Ryutaro Shirakawa, Toshihiko Ogura

## Abstract

FoxO transcription factors are involved in the pathogenesis of lipodystrophy and muscle atrophy. FoxO proteins are phosphorylated and inactivated by PI3K/AKT signaling; however, little is known about FoxO repressors other than this pathway. Our study showed that the Srf cofactors Mkl1 and Mkl2 directly repressed FoxO transcriptional activity, independent of the PI3K/AKT pathway. Loss of *Mkl1/2* led to the overactivation of FoxO, which impaired the maintenance of both white adipose tissue (WAT) and skeletal muscle. In *Mkl2*-deficient preadipocytes, *Pparγ* was suppressed and white adipogenesis was severely impaired. In myotubes, Mkl1 and Mkl2 suppressed the expression of atrophy-related genes (atrogenes) induced by FoxO. *Mkl1* expression was reduced at the onset of muscle atrophy *in vivo*, and exogenous supplementation of skeletal muscle Mkl1 suppressed atrogene expression and induced muscle hypertrophy. Finally, both Mkl2 nuclear localization and *Mkl1/2* expression were upregulated by exercise, suggesting that *Mkl1/2* is involved in the inhibitory effect of exercise on muscle atrophy. These findings indicate that Mkl1/2 act as PI3K/AKT signaling-independent repressors of FoxO and are essential for adipose and muscle tissue homeostasis.
