## Supplementary Table 2 for "Protective effects of Mkl1/2 against lipodystrophy and muscle atrophy via PI3K/AKT-independent FoxO repression"

### Sheet: Table2
Primers for RT-qPCR
Gene Symbol	PrimerBank ID	Forward	Reverse
18S-rRNA	-	TTGACGGAAGGGCACCACCAG	GCACCACCACCCACGGAATCG
Acaca	14211280a1	GATGAACCATCTCCGTTGGC	GACCCAATTATGAATCGGGAGTG
Cidea	6680944a1	TGACATTCATGGGATTGCAGAC	GGCCAGTTGTGATGACTAAGAC
Eif4g3	23271675a1	AGCTGAGGAAGGAAACGGAGA	CAGAGCCTGAGTTGCCATCT
Fasn	30911099a1	GGAGGTGGTGATAGCCGGTAT	TGGGTAATCCATAGAGCCCAG
Fbxo32 (atrogin-1)	13385848a1	CAGCTTCGTGAGCGACCTC	GGCAGTCGAGAAGTCCAGTC
Foxo1	239985491c2	ATGCTCAATCCAGAGGGAGG	ACTCGCAGGCCACTTAGAAAA
Foxo3	9789951a1	CTGGGGGAACCTGTCCTATG	TCATTCTGAACGCGCATGAAG
Foxo4	255918238c1	CTTCCTCGACCAGACCTCG	ACAGGATCGGTTCGGAGTGT
Lipe (HSL)	87239969c1	GATTTACGCACGATGACACAGT	ACCTGCAAAGACATTAGACAGC
Max	26348549a1	ACCATAATGCACTGGAACGAAA	GTCCCGCAAACTGTGAAAGC
Mkl1	127138893c2	AAGGAGGCTATCATTGTGGGC	ACTGACTCGGGACTCCAAGG
Mkl2	-	CCGATGACACAAACATGACAGA	CAGGGGAGATGAACACAACAAC
Plin1	164698412c1	CTGTGTGCAATGCCTATGAGA	CTGGAGGGTATTGAAGAGCCG
Pparg	6755138a1	TCGCTGATGCACTGCCTATG	GAGAGGTCCACAGAGCTGATT
Ppia	6679438c1	GAGCTGTTTGCAGACAAAGTTC	CCCTGGCACATGAATCCTGG
Psma1	33563282a1	CCTCAGGGCAGGATTCATCAA	GAGCGGCAAGCTCTGACTG
Psmd11	134053904c2	TCTCCTGGCGAAGACTGGA	ACGAGCTGCTTTAGCTTTACTG
Sqstm1	26324858a1	AGGATGGGGACTTGGTTGC	TCACAGATCACATTGGGGTGC
Trim63 (MuRF1)	21523717a1	GTGTGAGGTGCCTACTTGCTC	GCTCAGTCTTCTGTCCTTGGA
Txnl1	31543902a1	GGGAGCGATCCAGATTTCCAG	CAATCCGAAGACACGGTCCAC
Usp14	95113658c2	ATGCCCTTAAAAGGTATGCAGG	AAAGGCCATGTGCAGAAACTG
Primers for ChIP-qPCR
Gene Symbol	ID	Forward	Reverse
Fbxo32 (atrogin-1)	#1	AAGTCACGTGGACATGGAGG	AGAAGCTCTCTTGGCCTTGG
Fbxo32 (atrogin-1)	#2	AGCGGCAGAAATAAGGAGCC	ATGAAGCCAGCTGATGGGTG
Trim63 (MuRF1)	#1	TCCTGCCTCTCCTCCTTCTC	CACTTGGGCACCTTGGATGA
Trim63 (MuRF1)	#2	GCGCTGACACTCCATCTGT	AAACCTGCGGTTGCTCCATA
Trim63 (MuRF1)	#3	CCCTGAACCTGGCTCTGAAC	TCACATGCAGGGATGAGCAA
